# Improving the power of drug toxicity measurements by quantitative nuclei imaging

**DOI:** 10.1101/2023.12.28.573573

**Authors:** Alesya M. Mikheeva, Mikhail A. Bogomolov, Mikhail V. Sementsov, Pavel V. Spirin, Vladimir S. Prassolov, Timofey D. Lebedev

## Abstract

Imaging-based anticancer drug screens are becoming more prevalent due to development of automated fluorescent microscopes and imaging stations, as well as rapid advancements in imaging processing software. Automated cell imaging provides many benefits such as their ability to provide high-content data, modularity, dynamics recording and the fact that imaging is the most direct way to access cell viability and cell proliferation. However, currently most publicly available large-scale anticancer drugs screens, such as GDSC, CTRP and NCI-60, provide cell viability data measured by assays based on colorimetric or luminometric measurements of NADH or ATP levels. Although such datasets provide valuable data, it is unclear how well drug toxicity measurements can be integrated with imaging data. Here we explored the relations between drug toxicity data obtained by XTT assay, two quantitative nuclei imaging methods and trypan blue dye exclusion assay using a set of four cancer cell lines with different morphologies and 30 drugs with different mechanisms of action. We show that imaging-based approaches provide high accuracy and the differences between results obtained by different methods highly depend on drug mechanism of action. Selecting AUC metrics over IC50 or comparing data where significantly drugs reduced cell numbers noticeably improves consistency between methods. Using automated cell segmentation analysis and data-driven approach we show that XTT assay produces unreliable data for cell cycle and DNA repair inhibitors due induced cell size growth and increase in mitochondria activity. We also explored several benefits of image-based analysis such as ability to monitor cell number dynamics, dissect changes in mitochondria activity from cell proliferation, and ability to identify chromatin remodeling drugs.
