## Supplementary material for "Improving the power of drug toxicity measurements by quantitative nuclei imaging": TableS1

### Sheet: Reagents
Reagent	Manufacturer	ref N
Fetal bovine serum	Gibco (USA)	A3160802
DMEM	Gibco (USA)	41965-039
RPMI-1640	Gibco (USA)	21870076
RPMI-1640 w/o phenol red	Gibco (USA)	32404-014
L-Glutamine, 200 mM	Gibco (USA)	25030081
Sodium pyruvate, 100mM	Gibco (USA)	11360070
Penicillin Streptomycin, 10,000 U/mL	Gibco (USA)	15140122
Trypsin-EDTA Solution 10x	Sigma (USA)	T4174
Cell Proliferation Kit II (XTT)	Roche (USA)	11465015001
Trypan blue	DIA-M (Russia)	U72571
bisBenzimide H 33342 trihydrochloride (Hoechst-33342)	Sigma (USA)	14533
LumiTracker Mito TMRE	Lumiprobe (Russia, Moscow)	2274
Tubulin Tracker Deep Red	Invitrogen (USA)	T34076
DAPI	Sigma (USA)	D9542
PHOSPHATE BUFFER SALINE (PBS) TABLETS	Amresco	E404-200
Dimethyl sulfoxide (DMSO)	Sigma (USA)	276855

### Sheet: Cells
Cell line	Cell type	cells per 96-well	growth conditions
H1299	Human lung adenocarcinoma	1500	DMEM with 10% FBS, 100 U/ml penicillin streptomycin (Sigma), 1 mM sodium pyruvate solution and 2mM L-glutamine
LN-18	Human glioblastoma	2000	DMEM with 10% FBS, 100 U/ml penicillin streptomycin (Sigma), 1 mM sodium pyruvate solution and 2mM L-glutamine
SK-OV-3	Human ovarian cancer	4000	DMEM with 10% FBS, 100 U/ml penicillin streptomycin (Sigma), 1 mM sodium pyruvate solution and 2mM L-glutamine
SH-SY5Y	Human neuroblastoma	2000	RPMI-1640 with 10% FBS, 100 U/ml penicillin streptomycin (Sigma), 1 mM sodium pyruvate solution and 2mM L-glutamine
HEK-293T	Human embryonic kidney	na	DMEM with 10% FBS, 100 U/ml penicillin streptomycin (Sigma), 1 mM sodium pyruvate solution and 2mM L-glutamine

### Sheet: Drugs
Drug	targets	Manufacturer	storage stock	working stock	Solvent	Concentrations					Units
17-DMAG	HSP90	Cayman Chemical (USA)	153 mM	500 uM	DMSO	5	25	50	100	500	nM
5-Azacitidine	DNA methyltransferase, DNA synthesis	Sigma-Aldrich (USA)	197 mM	20 mM	DMSO	1	2.5	5	10	20	uM
Fluorouracil	DNA synthesis	Sigma-Aldrich (USA)	200 mM	25 mM	DMSO	1	2.5	5	10	25	uM
Adavosertib	Wee1	Selleckchem (USA)	80 mM	5 mM	DMSO	0.1	0.5	1	2.5	5	uM
Alisertib	Aurora A	Selleckchem (USA)	96.4 mM	5 mM	DMSO	10	50	250	1000	2500	nM
Axitinib	VEGFR1, VEGFR2, VEGFR3, PDGFRβ, KIT	Selleckchem (USA)	80.7 mM	20 mM	DMSO	1	2.5	5	10	20	uM
Belinostat	HDAC	Selleckchem (USA)	201 mM	5 mM	DMSO	0.25	0.5	1	2.5	5	uM
Bosutinib	SRC, BCR/ABL1	Selleckchem (USA)	28.3 mM	28.3 mM	DMSO	0.25	1	2.5	5	20	uM
Cabozantinib	VEGFR2, c-Met, Ret, KIT, Flt-1/3/4, Tie2, AXL	Selleckchem (USA)	200 mM	10 mM	DMSO	0.5	1	2.5	5	10	uM
Crizotinib	c-Met, ALK, ROS1	Selleckchem (USA)	55.5 mM	5 mM	DMSO	0.25	1	2.5	5	10	uM
Dactolisib	PI3K, mTOR, ATR	Selleckchem (USA)	19 mM	500 uM	DMSO	10	50	100	250	500	nM
Dasatinib	SRC, BCR/ABL1, KIT	Cayman Chemical (USA)	200 mM	5 mM	DMSO	0.05	0.1	0.25	1	5	uM
Doxorubicin HCl	topoisomerase II, DNA synthesis	Sigma-Aldrich (USA)	86.2 mM	2.5 mM	H2O	25	100	250	1000	2500	nM
Etoposide	topoisomerase II, DNA synthesis	Selleckchem (USA)	50 mM	20 mM	DMSO	1	2.5	5	10	20	uM
Gefitinib	EGFR	Selleckchem (USA)	100 mM	25 mM	DMSO	1	2.5	5	10	25	uM
Geldanamycin	HSP90	Cayman Chemical (USA)	178.4 mM	500 uM	DMSO	5	25	50	100	500	nM
JQ-1	BET	Selleckchem (USA)	199 mM	25 mM	DMSO	0.1	0.5	1	5	10	uM
Olaparib	PARP1, PARP2	Cayman Chemical (USA)	87 mM	25 mM	DMSO	1	2.5	5	10	25	uM
Paclitaxel	microtubule polymerization	Selleckchem (USA)	50 mM	1 mM	DMSO	10	25	50	100	1000	nM
Palbociclib	CDK4, CDK6	Selleckchem (USA)	87 mM	10 mM	H2O	0.1	0.5	1	5	10	uM
Panobinostat	HDAC	Selleckchem (USA)	100 mM	500 uM	DMSO	10	25	50	100	500	nM
PD0325901	MEK1, MEK2	Selleckchem (USA)	41.5 mM	2.5 mM	DMSO	0.05	0.1	0.25	1	5	uM
Rapamycin	mTOR	Selleckchem (USA)	27.3 mM	250 uM	DMSO	2.5	10	25	50	250	nM
RSL3	VDAC, ferroptosis	Selleckchem (USA)	199.6 mM	1 mM	DMSO	25	100	250	500	1000	nM
Ruxolitinib	JAK1, JAK2	Selleckchem (USA)	200 mM	25 mM	DMSO	1	2.5	5	10	25	uM
SCH772984	ERK1, ERK2	Selleckchem (USA)	10.2 mM	5 mM	DMSO	0.05	0.1	0.25	1	5	uM
Sorafenib	RAF-1, B-RAF, VEGFR2, VEGFR3, PDGFRβ, FLT3, KIT	Selleckchem (USA)	198 mM	25 mM	DMSO	1	2.5	5	10	25	uM
Staurosporine	PKC, PKA, PKG, S6K, CaMKII	Selleckchem (USA)	20 mM	500 uM	DMSO	5	10	25	100	500	nM
Talazoparib	PARP	Selleckchem (USA)	200 mM	25 mM	DMSO	1	2.5	5	10	25	uM
Vincristine	microtubule polymerization	Selleckchem (USA)	21.7 mM	250 uM	DMSO	2.5	10	25	100	250	nM
